# Cuticular Hydrocarbons on Old Museum Specimens of the Spiny Mason Wasp, *Odynerus spinipes*, (Hymenoptera: Vespidae: Eumeninae) Shed Light on the Distribution and on Regional Frequencies of Distinct Chemotypes

**DOI:** 10.1101/2020.09.05.283291

**Authors:** Victoria C. Moris, Katharina Christmann, Aline Wirtgen, Sergey A. Belokobylskij, Alexander Berg, Wolf-Harald Liebig, Villu Soon, Hannes Baur, Thomas Schmitt, Oliver Niehuis

## Abstract

The mason wasp *Odynerus spinipes* shows an exceptional case of intrasexual CHC dimorphism. Females of this species express one of two cuticular hydrocarbon (CHC) profiles (chemotypes) that differ qualitatively and quantitatively from each other. The ratio of the two chemotypes was previously shown to be close to 1:1 at three sites in Southern Germany, which might not be representative given the Palearctic distribution of the species. To infer the frequency of the two chemotypes across the entire distributional range of the species, we analyzed with GC-MS the CHC profiles of 1,042 dry-mounted specimens stored in private and museum collections. We complemented our sampling by including 324 samples collected and preserved specifically for studying their CHCs. We were capable of reliably identifying the chemotypes in 91% of dry-mounted samples, some of which collected almost 200 years ago. We found both chemotypes to occur in the Far East, the presumed glacial refuge of the species, and their frequency to differ considerably between sites and geographic regions. The geographic structure in the chemotype frequencies could be the result of differential selection regimes and/or different dispersal routes during the colonization of the Western Palearctic. The presented data pave the route for disentangling these factors by providing information where to geographically sample *O. spinipes* for population genetic analyses. They also form the much-needed basis for future studies aiming to understand the evolutionary and geographic origin as well as the genetics of the astounding CHC dimorphism that *O. spinipes* females exhibit.
