## Supplemental Table 2 for "Cuticular Hydrocarbons on Old Museum Specimens of the Spiny Mason Wasp, *Odynerus spinipes*, (Hymenoptera: Vespidae: Eumeninae) Shed Light on the Distribution and on Regional Frequencies of Distinct Chemotypes"

### Sheet: Feuil1
Group	Country	Locality	ch1	ch2	latitude	longitude	total number specimen for the group	diameter for world map	diameter for Europe map
aa ch1	Sweden		1	0	57.3674	15.3668	1	0.5	0.125
ab ch1	Romania	Mt. Ciucaș	2	5	45.5226	25.9262	7	1.3451	0.336275
abb ch1	Bulgaria		0	1	41651833	24689222	1	0.5	0.125
ac ch1	Turkey	Porv. RIZE	1	1	40.2849	42.9589	2	0.80103	0.200257
ad ch1	Kazakhstan		2	0	43.1199	77.0973	2	0.80103	0.200257
a1 ch1	Germany	Worms	3	10	49.4448	8.13775	13	1.61394	0.403486
a2 ch1	Germany	Francfort/Wuerzburg	5	24	50.1138	8.89014	29	1.9624	0.490599
b ch1	Germany	Buechelberg	80	87	49.181	8.13116	167	2.72272	0.680679
c ch1	Germany	Stuttgart	18	7	48.9159	9.07966	25	1.89794	0.474485
d ch1	Germany	Freiburg	25	7	47.9656	7.98186	32	2.00515	0.501287
e ch1	Germany	Nuremberg	6	4	49.2744	11.5107	10	1.5	0.375
f1 ch1	Germany	Halle	7	17	51.1874	13.0029	24	1.88021	0.470053
g1 ch1	Germany	North-East	1	7	53.396	12.7976	8	1.40309	0.350772
h ch1	Austria	South-East	6	4	47.0442	15.482	10	1.5	0.375
i ch1	Austria	Linz	67	9	48.3	14.35	76	2.38081	0.595203
j ch1	Austria	Vienna	2	2	48.3314	16.3627	4	1.10206	0.275515
k ch1	Switzerland/Germany	around Liechtenstein	14	0	47.4574	11.2826	14	1.64613	0.411532
m ch1	Czech republic	Prague	1	13	50.0658	14.4684	14	1.64613	0.411532
n ch1	Czech republic	Ceske Budejuvice	67	37	48.9785	14.442	104	2.51703	0.629258
o ch1	Czech republic	Brno	2	50	49.2919	16.9813	52	2.216	0.554001
pq ch1	Poland	Bartoszyce	5	0	54.1788	23.0624	5	1.19897	0.299743
s ch1	Germany	Muenster	1	0	51.9503	7.61447	1	0.5	0.125
t ch1	Germany	Pommern	0	6	50.1726	7.27219	6	1.27815	0.319538
u ch1	Switzerland/Italy		4	0	46.2554	7.34069	4	1.10206	0.275515
v ch1	Estonia	North	2	1	59.4156	24.7658	3	0.977121	0.24428
w ch1	Germany	Marburg	2	5	50.4958	9.70442	7	1.3451	0.336275
x ch1	Belgium	Tenneville	20	82	50.1005	5.52919	102	2.5086	0.62715
ya ch1	Russia	Tcheliabinsk	5	0	54.6634	60.9087	5	1.19897	0.299743
yb ch1	Russia	Far East Primorskiy Territory	2	15	44.8011	131.301	17	1.73045	0.432612
z ch1	France	Nantes	2	0	47.4062	-1.37436	2	0.80103	0.200257
za ch1	France	Col d'Aspect	4	0	42.9461	0.851778	4	1.10206	0.275515
zb ch1	UK	Wales	2	0	52.1462	-1.17653	2	0.80103	0.200257
zc ch1	Sweden	South	13	0	58.6594	14.5632	13	1.61394	0.403486
ze ch1	Russia	European part, St Petersburg	17	0	59.9458	30.6487	17	1.73045	0.432612
zg ch1	Russia	Angara River	2	0	54.8764	103.18	2	0.80103	0.200257
zf ch1	Italy/Austria		40	2	46.9156	11.7616	42	2.12325	0.530812
zh ch1	Mongolia		1	0	47.5953	118.782	1	0.5	0.125
zh2	Mongolia	East	1		49.9164	102.206	1	0.5	0.125
zz ch1	Estonia	East	26	0	58.5291	24.9104	26	1.91497	0.478743
pe ch1	Poland	Bialystok	4	0	53.094	23.4247	4	1.10206	0.275515
u1 ch1	Italy	Livorno	1	0	43.0934	10.6287	1	0.5	0.125
k2 ch1	Germany	Munich	23	2	47.8738	11.8516	25	1.89794	0.474485
g2 ch1	Germany	Berlin	2	12	52.5656	13.4388	14	1.64613	0.411532
g3 ch1	Poland	North-West	0	2	53.8489	15.1276	2	0.80103	0.200257
fg ch1	Germany	Dresden	4	8	51.1639	14.2578	12	1.57918	0.394795
e1 ch1	Germany	Ingolstadt	3	1	48.8963	11.7581	4	1.10206	0.275515
f2 ch1	Germany	Zwickau	2	0	50.7511	12.7702	2	0.80103	0.200257
f3 ch1	Germany	Weimmar	1	3	50.9814	11.1967	4	1.10206	0.275515
o2 ch1	Czech republic+ Slovakia	Ostrava	3	1	49.7945	18.1997	4	1.10206	0.275515
yd ch1	Russia	Yaroslavl' Province	12	0	57.4542	39.8439	12	1.57918	0.394795
yc ch1	Russia	Siberia, Altai Territory, Biysk Region	1	0	52.4883	85.1212	1	0.5	0.125
ye ch1	Russia	European part, Pskov Province	1	0	56.9237	30.0202	1	0.5	0.125
zk ch1	Belarus		2	0	55.2126	30.1654	2	0.80103	0.200257
