## Supplemental Table 3 for "Cuticular Hydrocarbons on Old Museum Specimens of the Spiny Mason Wasp, *Odynerus spinipes*, (Hymenoptera: Vespidae: Eumeninae) Shed Light on the Distribution and on Regional Frequencies of Distinct Chemotypes"

### Sheet: Feuil1
On_Nummer	chemotype	c23enes	c24enes	c25enes	c26enes	c27enes	c28enes	c29enes	c31enes
ON_10003	1	7		7; 9		7; 9
ON_10009	1			7; 9		7; 9		9
ON_10016	3			9; (10); 7		10; 12; (9; 13); 8		10; 8
ON_10020	1			7;9
ON_10021	1			7;9		9
ON_10022	/
ON_10023	3			9; 10; (11; 12); 7; 8	11; (9)	10; 12; (13); 8	11	10; 8; (12; 14)
ON_10030	1	7		7; 9		7; 9
ON_10033	1			7;9		7;9
ON_10034	3			9; 10; (12); 7		10; 12; 7; (13; 8)		10; (12; 14)
ON_10035	3			9; 7		10; (9); 12; (13); 8		10
ON_10043	/	/
ON_10045	3			9; 7		9; 7; (10; 12; 13)		10
ON_10047	1	7		7;9
ON_10048	3	7		10; 9; (11; 12);7		12; (10; 13); 8		10; (14; 8)
ON_10049	1	7		7;9		7;9
ON_10066	1			7;		9; 7
ON_10086	3	8;7		10;11;12; 8; 7		10; 12; 13; 8		10
ON_10091	1	9; 7		9; 7	9	9; 7		9
ON_10097	1	9; 7		9; 7		9; 7		9
ON_10103	3			10;(9; 12); 8		12; 10; 13; 8		10; (12; 14); 8
ON_10104	2			10; 12; 8		12; 10; 13; 8		10; (12; 14); 8
ON_10105	2			10; 8; 7		10; 12; (13); 8		10; 8
ON_10107	2			(8; 9)		10; 12; 13; 8		10; (12; 14; 8)
ON_10122	3			9; 10; (12); 7		12; 13; (10); 8		10; (12; 14; 8)
ON_10124	3			9; 10; 7		10; 12; 13; 8; 7		8; 10
ON_10125	1?3?			9; (10); 7		9; (10; 12; 13); 7; 5
ON_10127	3			9; 10; (11; 12); 7	9; 11; 13; (12); 7	(10); 12; 13; 8	9; (10; 13)	10; (12); 14; 8
ON_10133	3			9; (10; 11; 12); 7		12; 13; (10); 8		10; 14; (12); (8)
ON_10134	3			9; (10); 7		10; 12; (13); 8	9; (11; 13)	10; (12); 14; 8
ON_10135	3			9; 10; (11; 12); 7; 5	9; 11; 13	9; (10; 12; 13); 8; (7); (5)	9; (13)	10; (12); 14; 8
ON_10140	3			10; (9; 11; 12); 7		10; 12; (13); 8	9	10; (12); 14; 8
ON_10141	3			9; 10; (11; 12); 7		12; (10; 13); 8	9	10; (12); 14; 8
ON_10142	1			9; 7		9; 7		9
ON_10143	3			9; (10; (11; 12)); 7		9; 10; 12; (13); 7	7	10; (12); 14; 8
ON_10145	1			9; (10; 11; 12); 7; 5	9; 7	9; (10; 12; 13); 7; 5		9; (10); 7
ON_10146	3			9; (10; 11; 12); 7		12; (10; 13); 8		10; (12); 14; 8
ON_10149	1	9; 7		9; 7	9	9; 7		9
ON_10156	/	/
ON_10161	2	(9; 8)		10; (9; 12); 8		10; 12; 13; 8		10; 8
ON_10164	2			10; 12; 8; (9)		10; 12; 13; 8		10; 8; (12; 14)
ON_10166	3	9; 7		9; 7		10; 12; (9; 13); 8		10; 8; (12; 14)
ON_10174	3	9; 7		9; (10; 11; 12); 7		9; 10; 12; (13)		10; 8; (12; 14)
ON_10175	3	9; 8; 7; (10)		8; 10; (9; 12; 11)	9; 11	8; 10; 12; (13)	9; 13	10; (14)
ON_10180	3	9; 8; 7		8; (10; 12; 9)	9; 11; 13	10; 12; 13; (9; 8)	9; 11	10; (12; 14)
ON_10181	3	9; 7		9; 7		9; 10; 12; 13; 8		10; (12; 14)
ON_10186	1	9; 7		9; 7		9; 7		9
ON_10187	3	9; 7		9; 7	9; 11; 13	9; 10; 12; 13; 8	9; (13)	10; (12; 14)
ON_10189	3			9; 10; 7		10; 12		10
ON_10190	3	9; 8; 7		9; 10; 12; 8; 7	(9); 11; (12); 13	10; 12; 13; 8	9	10; 14; (8)
ON_10191	1	7		9; 7		9; 7
ON_10348	3			9; 10; (12); 7; (8)	9; 11; (13)	10; 12; 13; 8	9; 13	10; 14; (12); 8
ON_10586	3			9; (10;12); 7	9	10; 12; 13; 8	9; (13)	10; (12; 14); 8
ON_10597	3			9; (10; 12); 7		10; 12; 13; 8		10; (12; 14); 8
ON_10600	3			9; 7		10; 12; (13); 8	9; (11; 13)	10; (12; 14); 8
ON_10603	3			9; 7		9; 10; 12; (13); 8		10; (12; 14); 8
ON_10607	?2			9; 10; 7		9; 10; 7
ON_10608	3			9; 7		10; 12; 13; 8		10; (8; 14)
ON_10609	1?			9; (10; 12); 7; 5	7	9; (10;12); 7; 5		9; (10)
ON_10610	1			7; 9		7; 9
ON_10611	?			9; 10; 7		9; 10; 7
ON_10631	3			9; 7		9; 10; (11); 12; 13; 8	9	10; 8; (12; 14)
ON_10633	/
ON_10636	1					9; 7		9
ON_10637	1			9; 7 (10)	9	9; 7		9; 10
ON_10640	3			9; 7		9; 10; (11); 12; 14; 8	9	10; 8; (12; 14)
ON_10641	/					7		9
ON_10647	3			9; 7		9; (10; 12); 7		10; (12; 14)
ON_10648	3			9; 7		10; 12; 13; 8	9	10;12;14
ON_10659	/
ON_10660	3			9; 7		9; 10; (11); 12; 14; 8	9	10; 8; (12; 14)
ON_10669	3			9;7		10; 12; 13; 8		10; 12; (14);8
ON_10702	3			9; 10; (12); 7		10; 12; 13; 8	9	10; (12); (14);8
ON_10703	3			9; 10; (12); 7	11?	10; 12; 13; 8	9;13	10;8
ON_10705	1?			9; (10); 7	9	9; 10	9	9
ON_10706	1			9; 7; (10)		9; 7; (8; 10)
ON_10706	3			9; 7		9; 7; (10; 12; 13)		10; 8
ON_10707	3			9; 7		9; 10; (12); 8		10; 12; (14); 8
ON_10708	3			9; 10; (12); 7	9; 11	10; 12; 13; 8	9; (10; 11; 13)	10; 12; 14; 8
ON_10722	3			9; (10; 12); 7		9; 10; 12; 13;( 8)		10; (14); 8
ON_10723	3			9; 10		10; 12; 13; 8		10; (12; 14); 8
ON_10724	2			10; (12); 8; 7		10; 12; 13; 8		10; (12; 14); 8
ON_10728	2?			?		12; (10; 13); 8		10; (12; 14; 8)
ON_10731	3			9; 10; 7		9; 10; 7
ON_10734	3			9; 10; (12); 7		9; 10; 12; 13; 8		10; 12; (14; 8)
ON_10745	3			9; (10); 7		10; 12; 13; 7; 8		10; (12); 14; 8
ON_10756_DMDS.D	3			9;7	9?	10;12;13; 8	9	10; 8 ;(12; 14)
ON_10762_DMDS.D	3			10; (9; 12); (7)		10; 12; 13; 8	9	10
ON_10769_DMDS.D	3			9;7		9; 10; 12; (13); 8		10; 8
ON_10771_DMDS.D	3			9;7		9; 10; 12; (13); 8		10; (12)
ON_10772_DMDS.D	3			9;7		10; 12; (13); 8		10; (12), 8
ON_10773_DMDS.D	1?			9;7		9;7		10
ON_10775_DMDS.D	3			9;7	7	10; 12; 13; 8; (9)	9	10; 12; 14; 8
ON_10776_DMDS.D	1			9;7		9;7		9
ON_10778_DMDS.D	3			9;7		10; 12; 13; 8		10; 8
ON_10779	3			9; 10; 7		8; 9; 10; 12; 13		8; 10; 14
ON_10780_DMDS.D	3			9; 10; (12); 7		10; 12; 13; 8		10; 12; 8
ON_10781_DMDS.D	3			9;7		10; 12; 13; 8; (9)		10;8
ON_10782_DMDS.D	3			9;7		10; 12; 13; 8; (9)		10;8
ON_10783_DMDS.D	1			9;7		9;7
ON_10785_DMDS.D	3			9;7		10; 12; 13; 8; (9)		10;8
ON_10786	1			9; 10; 7		9; (10; 12; 13;) 7		7
ON_10792	3			9; 10; 7		10;12; 13; 8		10; (12; 14); 8
ON_10793	3			9; 10; 7	9	10;12; 13; 8	9; (11)	10; 12; 14; (8)
ON_10794	/			9; 7		9; 7
ON_10795	3			9; 7		8		10; (12; 14)
ON_10927	1			9; 7		9; 7		9; (10)
ON_10932	1			9; 10; 11; 12; 7		9; 10; 12; 13; 7		9; (10)
ON_12649	3			10; (9); 7		12; 13; (10; 9); 7		14; 7
ON_9688	1			7; 9
ON_9754	1			7; 9
ON_9755	3			9; (10); 7		10; 12; 13; 8		10; (12; 14; 8)
ON_9756	3			9; (10); 7		10; 12; 13; 8		10; (12; 14; 8)
ON_9757	2			9; 10		10; 12; 13		10
ON_9879	3			9; 10; 12; 7		8; 10; 12; 13		10
ON_9890	3			9; (10); 7		10; 12; 13; 8		10; (12; 14; 8)
ON_9893	3			9; (10; 11; 12); 7		10; (9); 12; (13); 8		10; (12; 14; 8)
ON_9903	1			7; 9		7;9
ON_9905	3			9; 7		10; 12; (13); 8		10; (12; 14)
ON_9917	1			7		9
ON_9923	3			7; 9; 10; 12		8; 10; 12; 13		10; 12; 14
ON_9929	1			7;9		7;9
ON_9932	3			10; (9; 12); 7		10; 12; (9; 13); 8		10; (12; 14); 8
ON_9936	1?					7
ON_9953	3			7; 9		8; 9; 10; 12; 13		10
ON_9961	1			7; 9		7; 9		9
ON_9964	3			9; (10; 11; 12); 7		10; 12; (13); 8	9	10; 14; (12; 8)
ON_9972	/
ON_9973	3			9; 7		9; (8; 10; 12; 13); 7		10; (12; 14); 8
ON_9979*	1			7		7;9
ON_9998	1			7;9		7; 9		9
ON_12800	1			7; 9		7; 9
ON_12807	3			10; 9; (11; 12); 7	7	12; 10; 13; 8	9	10; (12; 14); 8
ON_12809	3			9; 7		9; 10; (12; 13); 7		9; 8
ON_12811	1			7; 9		7; 9
ON_12812	3			7; 9		10; 12; 13; 9; 8		10; (12; 14); 8
ON_12816	3			9; 10; 7	7; 9	10; 12; 13; 8	9	10; (12; 14); 8
ON_12826	3			9; 10; 7; (8)	9; 11	10; 12; 13; 8	9	10; (12; 14); 8
ON_12828	3			7; 9		10; 12; 13; 8		10; (12; 14); 8
ON_12831	3			9;10; (11; 12); 7		10; 12; (9; 13); 8		10; (12; 14); 8
ON_12844	3			9; (10); 7		10; 12; (9; 13); 8		10; (12; 14); 8
ON_12851	1			7; 9		7; 9
ON_12855	1			7; 9	7; 9	7; 9		7; 9
ON_12860	1			7; 9		7
ON_12868	1			7; 9		7; 9
ON_12871	1			7; 9		7; 9
ON_9481	1			7	7	7; 9	7	9; 7; 5
ON_9483	1			7	7	7; 9	7	9; 7; 5
ON_8485	2	9; 8		8; 10; (9; 11; 12)	9; 11	8; 10; 12	9; (13)	8; 10; 12
ON_8499	1	7; 9		7		7
ON_8509	1	7; 9		7; 9		7; 9		9
ON_8561	1	7; 9		7; 9	9	7; 9		9
ON_8583	2	8; 10; (9)	9; (10; 11)	8; 10; (12; 11)	11; (12)	8; 10; 12; (13)	9; (10; 13)	8; 10; (14; 12)
ON_8553	2			8; 10; 12; (9)		8; 10; 12; (13)	9	8; 10; (14; 12)
T_42	2	8; (9)	9	8; 10; 12	11; (9)	8; 12; (10; 13)	9	10; 14; (12)
T_43	2	8; (9; 10)	9	8; 10; 12; (11)	11; (9)	8; 12; (10; 13)	9; 11	8; 10; 14; (12)	12; (10; 14; 15)
T_47	2	8; (9; 10)	9	8; 10; 12; (11)	9; 11	8; 12; (10; 13)	9	8; 10; 14; (12)	10; 12; (14; 15)
T_73	2	8; (10)	9	8; 10; 12; (11)	9; 11	8; 12; (10; 13)	9	8; 10; 14; (12)
T_24	1	7		7	7	7; 9
T_34	2	8; 9; (10)		8; 9; 10; (12; 11)	9; 11	8; 10; 12; (13)	9; (13)	10; 12; (14; 8)	10
T_50	1	5; 7; 9	9	7; 9	9	9	9	9
T_55	2	8; 10; (9)	9; (11)	8; 10; 12; (11)	11; (9; 12)	8; 10; 12; (13)	9	10; 12; (14; 8)
T_56	2	8; 10; (9)	9	8; 10; 12; (11)	11; (9)	8; 10; 12; (13)	9	10; 12; (14; 8)
T_57	2	8; 10; (9)	9	8; 10; 12; (11)	11; (9)	8; 10; 12; (13)	9	10; 12; (14; 8)
T_58	1	5; 7; 9	9	7; 9	9	9	9	9
T_59	2	8; (9; 10)		8; 10; 12; (9; 11)	11; 13; (12; 9)	8; 10; 12; (13)	13	10; 12; 14;( 8)
T_32	2	8		10; 12; (8; 11)	11	8; 10; 12; (13)		10; 14
