## Supplemental Table 4 for "Cuticular Hydrocarbons on Old Museum Specimens of the Spiny Mason Wasp, *Odynerus spinipes*, (Hymenoptera: Vespidae: Eumeninae) Shed Light on the Distribution and on Regional Frequencies of Distinct Chemotypes"

### Sheet: Feuil1
random nbr	specimen	serie	reliability.test	chemotype	locality	cly.h	orb.d	eye.h	fm3.l	eye.d	hea.b	clr.b	msc.b	sct.l	gt1.b	tor.d	scp.l	flg.l	ool.l	pol.l	gt2.l
12	ON_10042	a	yes	1	S-Bohemia, Tschechien	1364.9	1725.44	1955.27	2149.49	1856.05	3220.83	2383.04	2405.44	932.463	2820.05	702.703	1078.25	671.335	466.216	598.835	2274.78
12	ON_10042	b	yes	1	S-Bohemia, Tschechien	1336.41	1729.94	1963.33	2172.48	1851.37	3226.73	2464.23	2504.65	925.744	2819.82	702.706	1067.5	683.693	468.555	600.592	2486.49
7	ON_10070	a	yes	1	S-Bohemia, Tschechien	1297.49	1596.92	1919.71	2108.59	1797.66	3144.3	2397.23	2485.85	949.678	2673.36	682.756	1041.74	616.87	436.943	561.833	2657.84
7	ON_10070	b	yes	1	S-Bohemia, Tschechien	1320.59	1610.76	1955.44	2104.13	1802	3182.25	2397.35	2478.8	932.857	2669.5	682.566	1043	621.348	432.485	563.783	2310.88
2	ON_10102	a	yes	1	S-Bohemia, Tschechien	1202.7	1631.68	1870.39	2038.4	1754.83	3148.8	2244.19	2432.77	910.028	2914.42	673.718	1056.55	644.553	450.811	569.891	2213.75
2	ON_10102	b	yes	1	S-Bohemia, Tschechien	1207.21	1609.53	1877.25	2082.54	1782.3	3166.67	2244.93	2451.02	938.895	2900.99	673.664	1043.64	645.918	450.976	583.868	2220.39
17	ON_10146	a	yes	2	S-Bohemia, Tschechien	1288.79	1550.83	1772.34	2142.69	1730.88	2969.17	2137.6	2266.02	922.445	2544.03	625.376	988.646	626.604	434.971	562.642	2214.72
17	ON_10146	b	yes	2	S-Bohemia, Tschechien	1297.8	1554.47	1812.63	2136.45	1725.81	2964.95	2185.07	2312.4	930.99	2549.87	624.02	983.873	636.258	434.971	564.864	2356.32
13	ON_10166	a	yes	2	S-Bohemia, Tschechien	1236.06	1520.85	1803.09	1937.22	1668.56	2934.77	2034.97	2172.09	877.648	2513.59	609.864	951.882	567.644	430.18	520.272	2360.71
13	ON_10166	b	yes	2	S-Bohemia, Tschechien	1234.64	1504.94	1807.12	1968.27	1680.19	2957.65	2117.12	2275.14	876.877	2741.36	608.175	928.591	579.775	430.274	519.939	2109.25
1	ON_10168	a	yes	2	S-Bohemia, Tschechien	1300.37	1605.65	1846.17	2180.15	1790.77	3110.31	2326.94	2443.96	946.982	2598.56	657.449	1061.16	647.802	459.482	591.332	2384.07
1	ON_10168	b	yes	2	S-Bohemia, Tschechien	1334.25	1604.24	1888.73	2154.79	1802.56	3132.89	2316.88	2434.71	947.209	2585.68	659.925	1045.13	648.9	457.257	587.321	1946.2
8	ON_10188	a	yes	1	S-Bohemia, Tschechien	1235.74	1608.42	1759.23	2097.14	1770.32	3029.4	2145.36	2242.62	886.398	2594.59	654.122	1002.67	608.242	423.605	594.322	2099.18
8	ON_10188	b	yes	1	S-Bohemia, Tschechien	1245.08	1600.48	1785.61	2100.74	1768.18	3039.45	2234.69	2336.05	871.555	2605.12	648.789	998.857	607.013	419.016	597.086	2358.87
16	ON_10189	a	yes	2	S-Bohemia, Tschechien	1360.63	1667.7	1910.81	2186.47	1791.99	3146.73	2351.36	2469.26	993.307	2867.72	671.628	1038.94	652.796	444.156	578.215	2464.53
16	ON_10189	b	yes	2	S-Bohemia, Tschechien	1342.46	1662.31	1887.92	2205.98	1801.94	3135.53	2392.5	2541.02	985.003	2842.47	671.715	1026.51	648.839	448.998	577.618	2333.48
3	ON_10634	a	yes	1	North-East Germany	1479.92	1835.77	2153.23	2223.04	1959.3	3536.38	2576.61	2786.25	1057.17	3099.5	778.362	1114.45	717.322	510.949	628.771	2373.89
3	ON_10634	b	yes	1	North-East Germany	1477.62	1858.11	2135.2	2252.94	1964.15	3527.03	2554.53	2792.92	1096.12	3126.33	781.613	1129.51	712.981	512.901	636.858	2293.99
9	ON_10721	a	yes	1	North-East Germany	1319.89	1594.65	1824.05	1965.92	1729.75	2982.97	2150.01	2388.03	859.41	2680.21	666.728	988.39	621.852	426.808	594.535	2511.32
9	ON_10721	b	yes	1	North-East Germany	1318.32	1583.46	1851.34	1993.26	1795.12	3084.65	2208.78	2389.88	867.985	2666.67	668.923	990	624.005	420.876	590.263	2701.14
20	ON_10726	a	yes	2	North-East Germany	1377.48	1621.12	1894.24	2226.48	1775.74	3107.2	2135.25	2459.91	972.72	2771.29	689.466	1078.02	619.889	426.158	582.759	2311.19
20	ON_10726	b	yes	2	North-East Germany	1381.89	1621.85	1947.31	2205.32	1819.82	3168.67	2160.42	2471.92	953.835	2766.06	688.063	1064.22	628.387	425.89	594.974	2208.86
15	ON_10734	a	yes	2	North-East Germany	1348.81	1644.45	1841.07	2231.79	1797.32	3154.57	2318.05	2414.83	981.938	2752.43	660	1051.84	642.524	409.916	612.19	2229.75
15	ON_10734	b	yes	2	North-East Germany	1357.12	1654.55	1902.29	2240.94	1820.76	3187.01	2379.92	2500.91	972.677	2734.27	657.31	1034.14	641.888	404.384	608.009	2178.9
10	ON_10782	a	yes	2	Center Germany	1297.32	1581.18	1809.97	1873.93	1725.28	2937.52	2118.67	2297.15	820.089	2639.7	642.086	1002.56	626.778	448.573	579.092	2349.17
10	ON_10782	b	yes	2	Center Germany	1270.21	1580.99	1834.4	2009.68	1788.43	3053.17	2159.76	2331.79	831.778	2633.05	641.892	991.857	619.354	446.406	584.816	2339.08
6	ON_10788	a	yes	1	Center Germany	1229.51	1523.65	1809.08	2015.05	1682.17	2925.59	2126.2	2259.69	919.081	2463.97	614.866	988.382	587.013	422.386	531.092	2103.6
6	ON_10788	b	yes	1	Center Germany	1227.24	1527.09	1803.07	2017.78	1678.75	2934.03	2186.53	2321.94	910.289	2471.92	616.057	983.339	585.808	415.186	532.947	2392
14	ON_9930	a	yes	1	S-Bohemia, Tschechien	1256.96	1565.38	1783.99	2038.11	1733.89	2965.1	2135.44	2261.3	893.063	2631.5	611.503	998.835	581.085	436.96	554.988	1954.69
14	ON_9930	b	yes	1	S-Bohemia, Tschechien	1283.98	1572.13	1853.72	2042.05	1730.57	2953.02	2212.01	2343.46	896.431	2641.03	611.676	982.525	594.673	432.664	550.436	2099.18
11	ON_9933	a	yes	1	North-East Germany	1289.42	1602.17	1845.35	1919.9	1738.88	3027.15	2117.51	2294.39	848.357	2551.91	648.899	1007.81	632.5	430.274	550.806	2361.98
11	ON_9933	b	yes	1	North-East Germany	1274.81	1595.11	1864.07	1953.88	1732.9	3035.17	2108.59	2297.32	851.63	2550.33	647.733	1033.91	633.316	430.557	548.598	2450.65
4	ON_9955	a	yes	2	S-Bohemia, Tschechien	1320.75	1622.68	1946.14	2138.43	1826.69	3118.84	2341.48	2430.33	905.115	2703.92	680.18	1030.57	667.195	475.225	586.849	2330.48
4	ON_9955	b	yes	2	S-Bohemia, Tschechien	1329.32	1622.13	1896.55	2125.03	1842.34	3136.07	2343.09	2437.27	913.002	2717.75	679.911	994.327	656.801	476.27	584.469	2391.89
