## Supplemental Table 5 for "Cuticular Hydrocarbons on Old Museum Specimens of the Spiny Mason Wasp, *Odynerus spinipes*, (Hymenoptera: Vespidae: Eumeninae) Shed Light on the Distribution and on Regional Frequencies of Distinct Chemotypes"

### Sheet: Feuil1
random nbr	specimen	serie	reliability.test	chemotype	locality	locality letter	cly.h	orb.d	eye.h	fm3.l	eye.d	hea.b	clr.b	msc.b	sct.l	gt1.b	tor.d	scp.l	flg.l	ool.l	pol.l
60	ON_10001	a	no	1	S-Bohemia, Tschechien (n)	C	1256.96	1503.84	1786.92	1994.81	1619.87	2878.43	2082.66	2222.2	853.723	2375.58	610.377	954.115	586.935	426.206	751.49
200	ON_10002	a	no	1	S-Bohemia, Tschechien (n)	C	1361.26	1580.33	1959.09	2034.48	1751.19	3157.66	2218.85	2378.81	941.509	2613.37	657.754	982.728	627.975	439.195	549.554
156	ON_10003	a	no	1	S-Bohemia, Tschechien (n)	C	1375.27	1629.51	1892.03	2118.03	1783.87	3082.59	2252.25	2441.86	918.212	2649.89	680.631	983.288	651.463	474.344	568.158
210	ON_10004	a	no	1	S-Bohemia, Tschechien (n)	C	1363.65	1710.46	1993.91	2203.83	1906.92	3301.81	2414.75	2591.99	982.818	2896.57	687.173	1026.48	677.55	475.231	620.931
66	ON_10005	a	no	1	S-Bohemia, Tschechien (n)	C	1333.49	1666.96	1919.09	2154.88	1741.12	3147.16	2276	2460.58	950.717	2657.94	686.996	990.113	605.433	426.533	567.013
42	ON_10006	a	no	1	S-Bohemia, Tschechien (n)	C	1353.61	1665.08	1966.86	2121.24	1815.34	3170.18	2290.03	2408.71	925.932	2635.23	686.996	1002.77	671.242	424.435	590.21
125	ON_10007	a	no	1	S-Bohemia, Tschechien (n)	C	1393.22	1698.49	2039.05	2242.09	1828.83	3313.82	2487.06	2596.85	977.485	2855.94	718.641	1066.08	673.005	428.928	583.433
119	ON_10008	a	no	1	S-Bohemia, Tschechien (n)	C	1268.05	1590.73	1858.44	2159.11	1721.54	2974.67	2202.21	2298.43	864.912	2528.05	642.212	980.224	644.042	413.367	560.286
164	ON_10010	a	no	1	S-Bohemia, Tschechien (n)	C	1329.75	1640.67	1924.44	2013.84	1780.1	3176.87	2292.95	2547.47	942.992	2806.31	642.741	1018.71	654.573	434.644	564.719
55	ON_10011	a	no	1	S-Bohemia, Tschechien (n)	C	1283.04	1589.09	1902.76	2179.07	1712	3058.7	2215.71	2339.09	884.476	2549.59	635.139	976.835	628.653	419.07	542.04
34	ON_10012	a	no	1	S-Bohemia, Tschechien (n)	C	1256.79	1544.95	1819.85	2079.44	1734.29	2999.81	2192.29	2295.78	887.921	2437.29	650.901	976.247	592.749	432.432	546.982
22	ON_10013	a	no	3	S-Bohemia, Tschechien (n)	C	1407.21	1668.55	2026.63	2210.15	1855.48	3245.51	2442.69	2577.2	968.579	2806.32	698.231	1035.16	674.511	482.029	584.62
122	ON_10015	a	no	3	S-Bohemia, Tschechien (n)	C	1358.65	1621.82	1957.19	2298.23	1799.52	3172.45	2379.14	2491.91	976.156	2909.97	662.166	1063.55	637.912	430.233	587.946
96	ON_10018	a	no	1	S-Bohemia, Tschechien (n)	C	1428.18	1648.23	1954.07	2201.55	1842.42	3166.75	2377.26	2514	982.023	2846.85	668.923	1061.86	635.922	454.977	589.045
109	ON_10020	a	no	1	S-Bohemia, Tschechien (n)	C	1329.02	1626.35	1902.72	2079.17	1757.36	3153.31	2321.61	2513.61	975.579	2794.25	669.105	1036.18	649.043	450.726	546.59
35	ON_10021	a	no	1	S-Bohemia, Tschechien (n)	C	1418.93	1717.38	2033.57	2146.74	1896.74	3307.87	2447.48	2630.67	972.983	2869.97	707.336	1091.07	639.83	470.769	594.394
178	ON_10027	a	no	1	S-Bohemia, Tschechien (n)	C	1285.62	1622.68	1919.78	2176.01	1785.24	3149.28	2365.08	2432.58	943.352	2693.73	682.67	1063.12	646.456	443.785	NA
201	ON_10028	a	no	1	S-Bohemia, Tschechien (n)	C	1288.32	1659.37	1909.17	2135.98	1845.47	3112.77	2275.03	2432.56	912.207	2698.23	671.356	1055.59	652.115	444.516	611.56
230	ON_10029	a	no	1	S-Bohemia, Tschechien (n)	C	1329.32	1704.79	2012.79	2252.87	1846.14	3239.75	2387.46	2549.95	946.399	2820.86	682.882	1080.37	667.932	443.299	589.217
204	ON_10039	a	no	1	S-Bohemia, Tschechien (n)	C	1368.51	1694.18	1921.96	2179.89	1870.44	3157.67	2341.99	2463.97	904.652	2744.08	678.231	1084.12	664.888	459.515	614.931
161	ON_10040	a	no	1	S-Bohemia, Tschechien (n)	C	1182.19	1463.28	1717.21	1853.78	1610.67	2829.35	1900.91	2090.4	826.618	2249.05	617.22	956.08	555.284	410.528	508.755
50	ON_10041	a	no	1	S-Bohemia, Tschechien (n)	C	1297.49	1639.64	1863.78	1998.88	1752.83	3100.41	2205.56	2383.5	903.198	2644.39	641.896	1007.85	621.479	441.533	562.152
12	ON_10042	a	yes	1	S-Bohemia, Tschechien (n)	C	1364.9	1725.44	1955.27	2149.49	1856.05	3220.83	2383.04	2405.44	932.463	2820.05	702.703	1078.25	671.335	466.216	598.835
12	ON_10042	b	yes	1	S-Bohemia, Tschechien (n)	C	1336.41	1729.94	1963.33	2172.48	1851.37	3226.73	2464.23	2504.65	925.744	2819.82	702.706	1067.5	683.693	468.555	600.592
33	ON_10043	a	no	3	S-Bohemia, Tschechien (n)	C	1379.04	1718.71	2011.19	2332.54	1903.95	3239.05	2455.88	2550.12	1006.85	2825.84	687.767	1111.89	673.405	460.7	613.345
184	ON_10044	a	no	1	Center Germany (a1 + a2)	A	1346.72	1599.2	1886.69	2037.72	1791.17	3075.58	2303.46	2450.65	950.973	2667.21	704.987	1059.16	603.591	448.289	572.13
44	ON_10047	a	no	1	S-Bohemia, Tschechien (n)	C	1270.01	1652.09	1925.32	2107.79	1829.18	3125.23	2346.62	2389.44	924.177	2574.61	671.186	999.386	648.199	455.629	590.135
112	ON_10052	a	no	3	S-Bohemia, Tschechien (n)	C	1281.3	1646.31	1854.35	2115.43	1780.93	3091.15	2314.91	2437.04	896.401	2630.69	662.258	1023.71	623.841	450.906	580.946
199	ON_10053	a	no	1	S-Bohemia, Tschechien (n)	C	1279.28	1644.41	1937.94	2165.32	1806.54	3129.13	2303.52	2441.94	947.018	2725.23	684.069	1030.7	616.165	458.005	587.233
134	ON_10054	a	no	1	S-Bohemia, Tschechien (n)	C	1314.38	1661.65	1903.25	2098.27	1833.6	3112.16	2301.26	2486.59	920.84	2734.53	653.169	1002.95	660.97	449.47	588.567
231	ON_10055	a	no	1	S-Bohemia, Tschechien (n)	C	1306.4	1680.33	1906	2199.78	1891.98	3245.8	2408.54	2527.22	930.157	2878.43	662.197	1086.05	641.022	450.456	616.949
104	ON_10056	a	no	1	S-Bohemia, Tschechien (n)	C	1371.48	1683.3	1900.47	2161.83	1856.61	3154.71	2391.69	2509.21	928.321	2729.79	689.37	1038.98	650.211	475.871	595.789
205	ON_10068	a	no	3	S-Bohemia, Tschechien (n)	C	1396.37	1666.99	1920.84	2169.71	1838.81	3156.85	2383.75	2463.97	968.784	2775.22	660.156	1041.87	687.118	455.868	599.442
118	ON_10069	a	no	3	S-Bohemia, Tschechien (n)	C	1363.19	1672.71	1944.21	2102.66	1790.49	3125.2	2275.54	2432.58	905.417	2728.14	676.051	1032.33	617.499	445.974	563.734
7	ON_10070	a	yes	1	S-Bohemia, Tschechien (n)	C	1297.49	1596.92	1919.71	2108.59	1797.66	3144.3	2397.23	2485.85	949.678	2673.36	682.756	1041.74	616.87	436.943	561.833
7	ON_10070	b	yes	1	S-Bohemia, Tschechien (n)	C	1320.59	1610.76	1955.44	2104.13	1802	3182.25	2397.35	2478.8	932.857	2669.5	682.566	1043	621.348	432.485	563.783
82	ON_10071	a	no	1	S-Bohemia, Tschechien (n)	C	1289.22	1608.24	1826.25	2029.03	1801.82	3009.15	2175.34	2316.17	919.316	2572.55	664.724	1015.35	626.13	NA	593.249
71	ON_10072	a	no	1	S-Bohemia, Tschechien (n)	C	1349.12	1644.17	1938.3	2057.17	1791.15	3162.85	2316.89	2455.22	922.084	2770.99	668.934	993.948	647.929	412.464	586.287
91	ON_10073	a	no	1	S-Bohemia, Tschechien (n)	C	1366.65	1662.17	1947.83	2095.22	1807.62	3210.74	2324.34	2423.76	968.469	2804.35	648.965	1061.21	647.917	448.764	585.07
21	ON_10074	a	no	1	S-Bohemia, Tschechien (n)	C	1408.44	1697.24	1912.22	2125.27	1829.63	3199.73	2422.75	2556.44	935.854	2837.6	696.077	1089.29	NA	NA	602.33
167	ON_10075	a	no	1	S-Bohemia, Tschechien (n)	C	1359.61	1621.5	1885.26	2095.5	1797.35	3110.15	2324.79	2399.95	919.018	2594.82	680.631	1003.68	639.068	444.156	569.766
217	ON_10098	a	no	1	S-Bohemia, Tschechien (n)	C	1345.36	1623.12	1940.38	2141.84	1768.48	3141.89	2303.08	2465.78	919.018	2734.47	660.006	1039.19	624.995	430.392	570.958
188	ON_10099	a	no	1	S-Bohemia, Tschechien (n)	C	1417.91	1734.23	2050.36	2227.19	1880.64	3327.48	2466.96	2702.72	1024.85	2878.52	702.934	1124.39	686.109	430.769	603.776
79	ON_10100	a	no	1	S-Bohemia, Tschechien (n)	C	1402.41	1670.49	1966.69	2230.06	1846.85	3241.56	2380.82	2578	1007.98	2909.19	671.266	1095.47	651.617	457.296	577.109
86	ON_10101	a	no	1	S-Bohemia, Tschechien (n)	C	1399.6	1690.37	1986.28	2214.15	1860.8	3306.33	2421.33	2578.31	981.447	2946.83	689.193	1098.29	681.302	477.669	598.438
2	ON_10102	a	yes	1	S-Bohemia, Tschechien (n)	C	1202.7	1631.68	1870.39	2038.4	1754.83	3148.8	2244.19	2432.77	910.028	2914.42	673.718	1056.55	644.553	450.811	569.891
2	ON_10102	b	yes	1	S-Bohemia, Tschechien (n)	C	1207.21	1609.53	1877.25	2082.54	1782.3	3166.67	2244.93	2451.02	938.895	2900.99	673.664	1043.64	645.918	450.976	583.868
94	ON_10103	a	no	2	S-Bohemia, Tschechien (n)	C	1340.88	1666.76	1938.05	2018.54	1801.85	3202.65	2319.52	2574.74	950.453	2950.99	673.8	1009.46	634.24	470.807	552.298
111	ON_10104	a	no	2	S-Bohemia, Tschechien (n)	C	1324.31	1639.94	1895.25	2050.68	1810.81	3153.99	2196.07	2392.85	921.79	2707.32	648.711	1032.32	616.681	446.906	578.763
72	ON_10105	a	no	2	S-Bohemia, Tschechien (n)	C	1315.99	1592.9	1895.24	2073.89	1757.04	3063.33	2243.28	2369.53	892.14	2750.07	653.343	990.951	615.541	444.385	560.014
89	ON_10106	a	no	1	S-Bohemia, Tschechien (n)	C	1328.66	1627.35	1902.21	2068.85	1772.53	3167.67	2273.83	2468.72	953.989	2851.41	660.559	1033.44	647.098	454.514	565.064
179	ON_10107	a	no	2	S-Bohemia, Tschechien (n)	C	1387.45	1675.7	2044.72	2179.89	1810.11	3305.55	2415.06	2617.77	1022.77	3049.63	684.718	1084.27	651.695	470.855	561.331
100	ON_10122	a	no	3	Syrovice, Tschechien (o)	D	1382.68	1729.99	2010.39	2176.17	1834.13	3257.77	2407.64	2572.64	996.069	2909.97	695.95	1068.55	657.662	412.611	610.398
107	ON_10123	a	no	3	Syrovice, Tschechien (o)	D	1412.65	1761.66	2026.5	2293.72	1873.96	3337.87	2487.07	2646.94	1018.02	2973	732.401	1094.72	669.192	433.276	603.171
180	ON_10129	a	no	3	Syrovice, Tschechien (o)	D	1453.09	1691.79	1985.96	2213.31	1852.75	3232.56	2379.47	2464	998.58	2712.25	662.625	1156.31	652.866	429.094	604.112
189	ON_10130	a	no	3	Syrovice, Tschechien (o)	D	1425.48	1734.26	2041.71	2279.32	1860.45	3279.8	2459.61	2644.39	1013.64	2956.62	698.492	1161.71	653.343	428.023	606.576
147	ON_10131	a	no	3	Syrovice, Tschechien (o)	D	1441.98	1720.06	2058.6	2236.33	1903.15	3342.59	2470.46	2659.86	1013.52	2920.76	718.694	1103.93	657.797	449.154	608.925
117	ON_10132	a	no	3	Syrovice, Tschechien (o)	D	1469.4	1702.85	1963.66	2249.26	1859.03	3225.25	2340.48	2606.04	968.911	2876.2	698.721	1101.84	680.706	431.881	596.315
126	ON_10133	a	no	3	Syrovice, Tschechien (o)	D	1449.98	1733.99	2013.96	2227.6	1904.67	3332.91	2415.59	2612.86	1027.03	2979.61	745.618	1105.2	651.29	450.906	635.798
177	ON_10134	a	no	3	Syrovice, Tschechien (o)	D	1445.21	1666.76	1962.42	2227.24	1862.21	3248.55	2404.3	2590.09	992.643	2837.84	668.923	1126.92	687.527	446.207	608.613
208	ON_10135	a	no	3	Syrovice, Tschechien (o)	D	1454.44	1724.99	2032.85	2253.3	1887.52	3252.29	2384.26	2599.49	1025.53	2903.3	709.635	1103.96	671.024	440.32	601.503
110	ON_10136	a	no	3	Syrovice, Tschechien (o)	D	1382.89	1721.2	2019.29	2339.4	1930.78	NA	2469.6	2612.67	999.136	2884.15	703.064	1102.1	683.528	441.775	623.658
123	ON_10137	a	no	3	Syrovice, Tschechien (o)	D	1409.94	1638.23	1932.35	2232.89	1762.01	3115.67	2271.88	2455.06	945.989	2586.15	671.809	1045.53	634.708	422.992	557.017
75	ON_10138	a	no	3	Syrovice, Tschechien (o)	D	1405.99	NA	1959.25	2226.05	1826.69	NA	2337.83	2493.34	941.532	2774.91	675.86	1068.23	629.471	432.72	590.159
155	ON_10139	a	no	3	Syrovice, Tschechien (o)	D	1403.22	NA	2006.53	2203.27	1875	3266.25	2407.67	2581.47	1008.26	2833.85	680.482	1033.51	626.354	428.094	601.727
172	ON_10140	a	no	3	Syrovice, Tschechien (o)	D	1373.94	1660.06	1938.09	1941.15	1809.38	3150.67	2257.18	2392.5	955.051	2725.53	656.059	1079.97	NA	NA	587.769
183	ON_10141	a	no	3	Syrovice, Tschechien (o)	D	1478.16	1752.28	2062.08	2326.14	1885.14	3337.5	2504.54	2644.21	NA	2914.92	696.077	1069.91	680.352	430.557	NA
102	ON_10142	a	no	1	S-Bohemia, Tschechien (n)	C	1347.46	1707.36	1986.97	2128.87	1822.9	3266.74	2477.68	2558.56	NA	2804.26	708.014	1077.16	634.88	436.368	621.511
132	ON_10143	a	no	3	Syrovice, Tschechien (o)	D	1308.97	NA	1802.98	2099.76	1758.21	3000.94	2117.63	2333.4	919.018	2680.2	637.451	1034.97	606.839	401.811	575.207
211	ON_10145	a	no	1	Syrovice, Tschechien (o)	D	1378.41	1651.05	1974.29	2262.36	1814.93	3221.53	2469.29	2579.02	973.348	2792.92	653.541	1057.48	634.585	448.249	591.211
17	ON_10146	a	yes	3	S-Bohemia, Tschechien (n)	C	1288.79	1550.83	1772.34	2142.69	1730.88	2969.17	2137.6	2266.02	922.445	2544.03	625.376	988.646	626.604	434.971	562.642
17	ON_10146	b	yes	3	S-Bohemia, Tschechien (n)	C	1297.8	1554.47	1812.63	2136.45	1725.81	2964.95	2185.07	2312.4	930.99	2549.87	624.02	983.873	636.258	434.971	564.864
169	ON_10147	a	no	1	S-Bohemia, Tschechien (n)	C	933.129	1442.15	1656.92	1598.08	1727.49	2813.11	2210.56	2005.8	806.357	2222.55	559.212	881.045	NA	328.088	582.014
222	ON_10149	a	no	1	S-Bohemia, Tschechien (n)	C	1327.33	1642.22	1948.78	2088.06	1820.02	3135.34	2293.93	2434.83	907.996	2700.02	640.309	1058.76	659.086	423.807	585.031
159	ON_10150	a	no	1	S-Bohemia, Tschechien (n)	C	1288.49	1618.72	1820.76	2036.47	1770.41	3009.01	2203.43	2317.25	887.57	2631.02	671.175	991.229	615.673	421.171	606.161
87	ON_10151	a	no	1	S-Bohemia, Tschechien (n)	C	1364.89	1685.41	1961.17	2211.98	1870.03	3258.13	2389.12	2554.83	961.754	2896.41	667.898	1079.54	634.244	444.516	595.038
76	ON_10152	a	no	1	S-Bohemia, Tschechien (n)	C	1412.21	1725.23	2004.22	2227.41	1902.26	3278.03	2418.45	2568.99	1006.68	2822.07	709.635	1086.86	668.676	484.281	593.818
135	ON_10154	a	no	3	Center Germany (a1 + a2)	A	1320.34	1562	1885.71	2131.25	1721.64	3059.52	2194.48	2380.37	878.404	2726.18	653.402	1012.52	608.338	428.052	606.438
207	ON_10156	a	no	3	S-Bohemia, Tschechien (n)	C	1245.75	1590.12	1790.92	2006.39	1758.37	2975.28	2121.63	2351.1	891.382	2658.12	641.927	929.477	586.569	432.72	555.016
186	ON_10159	a	no	3	S-Bohemia, Tschechien (n)	C	1227.93	1508.09	1737.15	1966.71	1653.02	2875.33	2085.59	2207.21	863.995	2436.97	619.517	933.033	570.176	423.477	581.347
166	ON_10160	a	no	1	S-Bohemia, Tschechien (n)	C	1112.62	1385.51	1637.77	1866.68	1532.49	2629.16	1914.75	2065.03	770.481	2484.28	563.081	872.352	503.966	379.51	521.495
58	ON_10161	a	no	2	S-Bohemia, Tschechien (n)	C	1286.89	1635.36	1882.74	2028.92	1804.24	3065.1	2158.46	2402.5	912.76	2736.56	650.963	1039.83	626.217	439.887	491.359
77	ON_10162	a	no	3	S-Bohemia, Tschechien (n)	C	1292.02	1625.22	1834.95	2003.18	1785.38	3071.64	2136.98	2361.13	901.452	2590.56	653.157	998.833	600.98	428.307	599.937
170	ON_10163	a	no	2	S-Bohemia, Tschechien (n)	C	1337.96	1702.7	1902.29	2114.58	1880.54	3193.34	2279.44	2504.65	941.452	2824.84	675.916	1045.64	628.556	447.541	600.649
187	ON_10164	a	no	2	S-Bohemia, Tschechien (n)	C	1328.84	1664.51	1893.85	2075.07	1846.85	3174.71	2225.52	2482.18	966.967	2725.26	657.97	1042.93	644.153	455.657	628.382
227	ON_10165	a	no	3	S-Bohemia, Tschechien (n)	C	1305.61	1603.61	1850.44	2015.23	1773.26	3076.96	2277.04	2446.1	920.254	2743.52	648.653	1016.47	587.766	446.634	611.56
13	ON_10166	a	yes	3	S-Bohemia, Tschechien (n)	C	1236.06	1520.85	1803.09	1937.22	1668.56	2934.77	2034.97	2172.09	877.648	2513.59	609.864	951.882	567.644	430.18	520.272
13	ON_10166	b	yes	3	S-Bohemia, Tschechien (n)	C	1234.64	1504.94	1807.12	1968.27	1680.19	2957.65	2117.12	2275.14	876.877	2741.36	608.175	928.591	579.775	430.274	519.939
1	ON_10168	a	yes	3	S-Bohemia, Tschechien (n)	C	1300.37	1605.65	1846.17	2180.15	1790.77	3110.31	2326.94	2443.96	946.982	2598.56	657.449	1061.16	647.802	459.482	591.332
1	ON_10168	b	yes	3	S-Bohemia, Tschechien (n)	C	1334.25	1604.24	1888.73	2154.79	1802.56	3132.89	2316.88	2434.71	947.209	2585.68	659.925	1045.13	648.9	457.257	587.321
68	ON_10169	a	no	3	S-Bohemia, Tschechien (n)	C	1297.42	1654.19	1844.04	2061.19	1819.84	3113.84	2195.19	2414.68	921.991	2710.61	653.402	1012.12	619.369	400.958	564.503
136	ON_10170	a	no	3	S-Bohemia, Tschechien (n)	C	1411.63	1749.92	2082.49	2280.68	1962.2	3387.75	2529.45	2654.68	1037.69	2849.39	707.723	1091.47	664.746	470.726	613.196
41	ON_10171	a	no	3	S-Bohemia, Tschechien (n)	C	1291.7	1632.89	1899.78	2098.74	1805.19	3158.46	2302.24	2409.95	941.995	2662.62	657.797	1040.94	574.479	457.257	618.915
105	ON_10172	a	no	1	S-Bohemia, Tschechien (n)	C	1324.45	1635.92	1919.41	2171.1	1779.64	3125.36	2352.6	2473.9	954.966	2756.79	648.653	1016.37	629.294	426.533	577.325
203	ON_10173	a	no	1	S-Bohemia, Tschechien (n)	C	1180.19	1497.21	1791.01	1866.65	1672.15	2943.1	2077.07	2240.93	880.04	2416.01	583.685	846.428	588.442	401.811	572.413
220	ON_10174	a	no	3	S-Bohemia, Tschechien (n)	C	1334.18	1620.68	1894.98	2028.11	1725.81	3069.14	2156.97	2355.86	934.021	2702.72	671.477	1002.59	584.949	413.735	547.302
193	ON_10175	a	no	3	S-Bohemia, Tschechien (n)	C	1284.55	1593.85	1827.5	2027.24	1697.14	3003.05	2115.63	2302.08	905.916	2583.95	653.293	1025.12	573.374	421.099	541.089
223	ON_10176	a	no	3	S-Bohemia, Tschechien (n)	C	1286.64	1623.13	1885.41	2048.82	1712.43	3086.14	2152.07	2343.07	919.863	2670.56	675.86	1017.14	597.267	416.819	542.961
158	ON_10177	a	no	1	S-Bohemia, Tschechien (n)	C	1360.55	1672.55	1931.47	2123.39	1813.74	3137.57	2304.96	2501.46	998.533	2735.31	666.762	1030.98	612.368	449.306	537.496
142	ON_10178	a	no	1	S-Bohemia, Tschechien (n)	C	1367.58	1700.3	1889.68	2231.33	1905.41	3157.66	2314.03	2464.56	923.614	2752.29	707.222	1023.74	616.903	439.887	583.49
97	ON_10179	a	no	3	S-Bohemia, Tschechien (n)	C	1302.43	1646.62	1847.9	2070.31	1795.29	3133.2	2238.83	2373.91	924.014	2590.48	647.059	1035.16	635.602	441.056	574.36
174	ON_10180	a	no	3	S-Bohemia, Tschechien (n)	C	1292.32	1648.65	1940.21	2091.73	1834.58	3180.72	2265.93	2514	992.995	2883.17	691.676	1039.52	605.856	423.519	576.546
198	ON_10181	a	no	3	S-Bohemia, Tschechien (n)	C	1285.95	1554.37	1901.27	2084.53	1754.51	3037.24	2240.15	2319.86	923.434	2572.39	657.673	1000.24	599.002	415.026	559.43
145	ON_10182	a	no	3	S-Bohemia, Tschechien (n)	C	1280.26	1585.9	1816.17	2073.54	1756.81	2990.24	2185.96	2285.39	909.962	2613.27	646.432	1017.53	608.262	418.943	568.014
8	ON_10188	a	yes	1	S-Bohemia, Tschechien (n)	C	1235.74	1608.42	1759.23	2097.14	1770.32	3029.4	2145.36	2242.62	886.398	2594.59	654.122	1002.67	608.242	423.605	594.322
8	ON_10188	b	yes	1	S-Bohemia, Tschechien (n)	C	1245.08	1600.48	1785.61	2100.74	1768.18	3039.45	2234.69	2336.05	871.555	2605.12	648.789	998.857	607.013	419.016	597.086
16	ON_10189	a	yes	3	S-Bohemia, Tschechien (n)	C	1360.63	1667.7	1910.81	2186.47	1791.99	3146.73	2351.36	2469.26	993.307	2867.72	671.628	1038.94	652.796	444.156	578.215
16	ON_10189	b	yes	3	S-Bohemia, Tschechien (n)	C	1342.46	1662.31	1887.92	2205.98	1801.94	3135.53	2392.5	2541.02	985.003	2842.47	671.715	1026.51	648.839	448.998	577.618
209	ON_10191	a	no	1	S-Bohemia, Tschechien (n)	C	1333.4	1630.79	1850	2057.64	1744.62	3014.6	2302.55	2405.41	896.563	2684.75	666.728	997.369	637.34	398.674	577.394
23	ON_10192	a	no	1	S-Bohemia, Tschechien (n)	C	1150.92	1447.42	1700.92	1878.79	1615.85	2784.72	1991.61	2122.27	812.341	2456.14	588.049	946.405	566.933	426.158	534.297
29	ON_10600	a	no	3	North-East Germany (f1)	B	1369.64	1595.61	1906.37	2140.22	1793.82	3060.52	2219.61	2408.33	920.84	2690.72	650.917	1029.14	625.011	423.639	586.109
218	ON_10601	a	no	1	North-East Germany (f1)	B	1411.73	1630.94	1961.69	2146.63	1833.57	3185.5	2225.52	2468.73	NA	2820.26	700.744	1100.44	624.325	444.059	604.798
127	ON_10602	a	no	1	North-East Germany (f1)	B	1323.16	1544.34	1903.96	2130.58	1728.6	3020.27	2198.57	2369.89	887.387	2672.14	662.223	1039.47	576.048	455.896	553.386
57	ON_10603	a	no	3	North-East Germany (f1)	B	1336.34	1617.22	1876.01	2080.83	1822.83	3099.26	2205.23	2379.21	874.443	2599.29	669.055	995.495	628.286	444.978	597.272
113	ON_10608	a	no	3	North-East Germany (f1)	B	1403.18	1708.55	1988.04	2068.67	1843.01	3198.66	2360.57	2423.46	941.485	2711.85	693.825	1121.73	643.628	474.023	599.29
195	ON_10633	a	no	1	North-East Germany (f1)	B	1395.37	1751.53	2053.79	2296.53	1901.66	3364.7	2517.14	2702.74	989.218	2901.18	664.601	1053.67	633.139	430.769	601.048
3	ON_10634	b	yes	1	North-East Germany (f1)	B	1477.62	1858.11	2135.2	2252.94	1964.15	3527.03	2554.53	2792.92	1096.12	3126.33	781.613	1129.51	712.981	512.901	636.858
64	ON_10643	a	no	1	North-East Germany (f1)	B	1252.26	1564.16	1844.79	2086.86	1797.22	3035.09	2222.2	2359.32	933.514	2558.81	659.971	1027.22	600.976	443.717	603.419
153	ON_10647	a	no	3	Center Germany (a1 + a2)	A	1204.37	1488.76	1752.56	1909.54	1613.12	2810	2032.98	2163.68	846.895	2284.23	603.944	938.755	547.297	387.263	523.037
106	ON_10650	a	no	1	North-East Germany (f1)	B	1343.84	1630.66	1912.38	2070.12	1805.59	3129.15	2263.71	2505.3	903.912	2635.52	671.186	1046.72	628.556	450.541	573.812
69	ON_10669	a	no	3	Center Germany (a1 + a2)	A	1396.45	1647.87	1928.46	2016.05	1765.45	3150.17	2259.02	2581.56	952.253	2613	669.014	1085.95	606.007	390.426	581.609
9	ON_10721	a	yes	1	North-East Germany (f1)	B	1319.89	1594.65	1824.05	1965.92	1729.75	2982.97	2150.01	2388.03	859.41	2680.21	666.728	988.39	621.852	426.808	594.535
9	ON_10721	b	yes	1	North-East Germany (f1)	B	1318.32	1583.46	1851.34	1993.26	1795.12	3084.65	2208.78	2389.88	867.985	2666.67	668.923	990	624.005	420.876	590.263
85	ON_10722	a	no	3	North-East Germany (f1)	B	1271.52	1558.58	1832.56	2028.58	1671.78	2964.13	2056.46	2272.63	901.002	2482.18	646.432	978.132	580.522	413.589	542.414
137	ON_10724	a	no	3	Center Germany (a1 + a2)	A	1442.45	1707.18	2000.93	2163.25	1887.44	3259.03	2386.29	2573.21	988.851	2915.1	693.99	1080.92	673.005	424.769	629.874
46	ON_10725	a	no	3	Center Germany (a1 + a2)	A	1353.74	1639.1	1944.89	2092.28	1756.78	3229.74	2320.08	2482.13	934.782	2743.54	646.647	1036.45	642.476	439.212	569.824
20	ON_10726	a	yes	3	North-East Germany (f1)	B	1377.48	1621.12	1894.24	2226.48	1775.74	3107.2	2135.25	2459.91	972.72	2771.29	689.466	1078.02	619.889	426.158	582.759
20	ON_10726	b	yes	3	North-East Germany (f1)	B	1381.89	1621.85	1947.31	2205.32	1819.82	3168.67	2160.42	2471.92	953.835	2766.06	688.063	1064.22	628.387	425.89	594.974
190	ON_10727	a	no	3	Center Germany (a1 + a2)	A	1342.35	1639.68	1910.91	2161.23	1829.03	3202.73	2289.27	2500.26	923.558	2765.95	669.162	1064.76	659.021	434.69	602.03
70	ON_10728	a	no	3	North-East Germany (f1)	B	1297.34	1630.66	1848.08	1860.69	1747.8	3078.64	2170.61	2387.6	916.586	2572.27	644.16	964.733	574.081	410.065	586.987
15	ON_10734	b	yes	3	North-East Germany (f1)	B	1357.12	1654.55	1902.29	2240.94	1820.76	3187.01	2379.92	2500.91	972.677	2734.27	657.31	1034.14	641.888	404.384	608.009
212	ON_10771	a	no	3	Center Germany (a1 + a2)	A	1333.98	1626.27	1906.45	1982.68	1846.93	3151.08	2304.55	2464.51	879.117	2707.34	666.682	993.295	575.824	476.126	592.959
226	ON_10772	a	no	3	Center Germany (a1 + a2)	A	1403.16	1644.93	1951.12	2179.92	1839.46	3162.21	2319.52	2522.54	933.998	2812.25	704.955	1053.43	616.332	452.977	603.944
39	ON_10773	a	no	3	Center Germany (a1 + a2)	A	1367.65	1640.94	1860.25	2116.58	1768.91	3110.71	2257.28	2383.6	937.467	2770.27	673.879	1021.83	604.901	NA	598.082
219	ON_10774	a	no	1	Center Germany (a1 + a2)	A	1317.71	1614.52	1897.12	2080.67	1851.36	3097.6	2275.31	2459.56	905.809	2653.34	657.719	1018.82	617.91	451.261	615.426
144	ON_10775	a	no	3	Center Germany (a1 + a2)	A	1295.61	1558.77	1813.08	1896.14	1718.95	2979.75	2223.43	2346.95	883.067	2527.06	610.464	988.995	600.592	414.469	558.413
138	ON_10776	a	no	1	Center Germany (a1 + a2)	A	1261.27	1576.99	1837.34	2040.97	1712.43	2947.19	2171.25	2411.27	882.929	2574.34	620.846	989.645	624.203	417.159	561.209
26	ON_10778	a	no	3	Center Germany (a1 + a2)	A	1416.45	1705.58	1968.02	2174.57	1848.11	3141.35	2363.15	2549.17	934.17	2709.08	707.024	1044.78	662.522	466.483	586.875
215	ON_10779	a	no	3	Center Germany (a1 + a2)	A	1385.69	1671.51	1960.81	2074.64	1810.84	3157.69	2415.95	2545.37	955.635	2792.81	716.23	1052.85	666.644	457.562	572.71
88	ON_10780	a	no	3	Center Germany (a1 + a2)	A	1429.46	1680.4	1966.2	2188.7	1887.39	3265.79	2500.73	2555.98	978.169	2675.74	698.721	1069.17	656.523	448.204	613.481
31	ON_10781	a	no	3	Center Germany (a1 + a2)	A	1367.58	1632.12	1905.08	2095.01	1827.9	3161.99	2267.06	2474.36	944.325	2770.4	673.8	1010.02	587.303	432.579	609.212
10	ON_10782	a	yes	3	Center Germany (a1 + a2)	A	1297.32	1581.18	1809.97	1873.93	1725.28	2937.52	2118.67	2297.15	820.089	2639.7	642.086	1002.56	626.778	448.573	579.092
10	ON_10782	b	yes	3	Center Germany (a1 + a2)	A	1270.21	1580.99	1834.4	2009.68	1788.43	3053.17	2159.76	2331.79	831.778	2633.05	641.892	991.857	619.354	446.406	584.816
197	ON_10783	a	no	1	Center Germany (a1 + a2)	A	1287	1616.73	1890.03	2084.89	1792.13	3004.59	2259.02	2360.88	874.164	2667.21	662.166	984.876	609.629	425.968	601.6
130	ON_10785	a	no	3	Center Germany (a1 + a2)	A	1420.53	1704.33	2029.38	2232.58	1937.02	3252.45	2412.83	2536.29	982.023	2878.38	711.801	1105.32	657.044	488.926	600.811
81	ON_10786	a	no	1	Center Germany (a1 + a2)	A	1358.21	1684.74	1877.22	2108.45	1900.99	3178.69	2318.25	2459.66	890.482	2729.97	698.431	1019.55	645.041	556.347	578
185	ON_10787	a	no	1	Center Germany (a1 + a2)	A	1396.4	1664.61	1964.91	2191.24	1814.59	3219.42	2364.88	2509.21	960.985	2783.93	687.468	1057.72	640.531	439.212	582.62
6	ON_10788	a	yes	1	Center Germany (a1 + a2)	A	1229.51	1523.65	1809.08	2015.05	1682.17	2925.59	2126.2	2259.69	919.081	2463.97	614.866	988.382	587.013	422.386	531.092
6	ON_10788	b	yes	1	Center Germany (a1 + a2)	A	1227.24	1527.09	1803.07	2017.78	1678.75	2934.03	2186.53	2321.94	910.289	2471.92	616.057	983.339	585.808	415.186	532.947
154	ON_10792	a	no	3	Center Germany (a1 + a2)	A	1242.66	1471.81	1829.83	1853.26	1582.59	2888.94	2066.96	2154.21	810.861	2531.68	602.177	895.141	553.692	400.698	450.687
84	ON_10793	a	no	3	Center Germany (a1 + a2)	A	1343.91	1680.48	1946.55	2229.35	1872.57	3235.04	2496.6	2608.87	941.452	2892.58	682.432	1056.22	658.043	451.716	590.696
181	ON_10934	a	no	3	Center Germany (a1 + a2)	A	1318.55	1623.34	1906.37	2131.6	1770.93	3120.11	2316.18	2482.08	893.812	2738.83	648.746	1010.29	594.33	425.771	572.927
99	ON_10938	a	no	3	North-East Germany (f1)	B	1325.73	1557.68	1885.59	2099.05	1813.82	3031.54	2257.12	2396.41	878.563	2680.18	646.589	988.584	601.39	435.67	573.069
101	ON_10947	a	no	1	North-East Germany (f1)	B	1272.52	1517.3	1838.57	2006.51	1717.37	2948.51	2097.54	2279.82	856.331	2495.5	622.311	1004.76	574.399	452.479	523.192
140	ON_10953	a	no	3	Center Germany (a1 + a2)	A	1263.31	1635.53	1873.46	2115.54	1790.57	3120.15	2193.25	2410.12	905.506	2675.98	662.625	1013.52	606.866	449.47	585.109
175	ON_10955	a	no	3	Center Germany (a1 + a2)	A	1325.43	1570.24	1907.17	2052.61	1748.5	3086.06	2140.57	2329.36	864.865	2572.85	637.869	981.45	597.509	457.213	562.703
162	ON_10956	a	no	3	North-East Germany (f1)	B	1362.61	1653.65	1943.87	2242.1	1824.37	3185	2372.67	2496.08	929.76	2852.15	648.899	1076.01	606.458	467.439	588.735
194	ON_10960	a	no	3	North-East Germany (f1)	B	1263.68	1616.37	1907.98	2129.48	1847.69	3112.64	2397.23	2414.68	896.804	2869.4	660.463	999.132	599.205	437.639	611.805
92	ON_10967	a	no	3	North-East Germany (f1)	B	1405.67	1661.66	1938.81	2227.71	1829.97	3189.96	2315.53	2459.53	937.327	2783.8	671.549	1048.94	632.727	431.028	595.877
67	ON_10969	a	no	3	North-East Germany (f1)	B	1350.68	1607.97	1872.78	2020.23	1781.56	3114.75	2277.38	2435.7	962.51	2711.81	657.673	1027.42	600.457	437.146	568.246
225	ON_10975	a	no	3	North-East Germany (f1)	B	1380.91	1636.88	1967.13	2157.77	1847.12	3173.85	2388.98	2518.02	945.946	2797.66	680.81	1056.89	636.495	463.176	599.167
40	ON_10976	a	no	3	North-East Germany (f1)	B	1227.55	1520.34	1784.06	1997.89	1701.65	2892.58	2128.33	2194.16	837.85	2446.65	620.417	947.168	569.303	440.02	549.19
53	ON_10977	a	no	3	North-East Germany (f1)	B	1202.7	1428.84	1727.35	1859.42	1586.1	2774.98	2029.67	2109.5	866.378	NA	576.581	921.172	529.279	382.909	515.471
143	ON_10978	a	no	3	North-East Germany (f1)	B	1287.79	1536.52	1828.06	1904.7	1716.93	2979.48	2090.26	2254.24	846.859	2503.38	621.687	944.887	577.653	405.806	560.128
151	ON_10979	a	no	3	North-East Germany (f1)	B	1383.03	1684.69	1935.21	2129.5	1848.37	3211.76	2285.36	2523.68	970.849	2946.94	667.127	1103.25	630.956	448.945	NA
24	ON_10980	a	no	3	North-East Germany (f1)	B	1399.34	1678.53	1930.43	2193.04	1885.2	3201.05	2374.06	2488.12	962.932	2844.66	696.562	1029.76	602.716	476.126	596.443
54	ON_10981	a	no	3	North-East Germany (f1)	B	1388.08	1644.14	1891.68	2090.46	1765.79	3090.1	2257.82	2356.01	909.921	2689.43	689.91	1017.93	576.528	410.954	581.238
30	ON_10982	a	no	3	North-East Germany (f1)	B	1283.51	1554.21	1797.82	1890.82	1732.01	2955.16	2120.13	2273.78	840.868	2639.67	612.629	983.066	586.434	411.3	585.863
80	ON_10983	a	no	3	North-East Germany (f1)	B	1326.58	1622.25	1896.27	2054.66	1752.72	3050.11	2279.5	2451.26	928.321	2635.14	620.846	999.372	628.733	436.176	573.206
114	ON_10984	a	no	3	North-East Germany (f1)	B	1201.7	1453.53	1725.62	1831.45	1604.15	2803.78	2042.93	2121.66	842.535	2491.14	570.038	955.179	563.284	373.826	527.147
90	ON_10985	a	no	3	North-East Germany (f1)	B	1312.12	1566.97	1835.55	1924.79	1739.54	2958.26	2134.88	2347.95	878.794	2617.15	622.029	963.164	576.594	418.034	570.816
	ON_12807	a	no	3	Far East Russia (yb)	E	1306.34	1653.92	1931.89	2077.63	1798.25	3102.75	2328.83	2417.61	876.417	2689.19	672.985	1120.36	668.953	NA	NA
	ON_12812	a	no	3	Far East Russia (yb)	E	1363.89	1684.9	1981.52	2095.28	1808.33	3154.08	2397.92	2522.54	952.137	2750.05	677.988	1146.88	673.959	NA	NA
	ON_12816	a	no	3	Far East Russia (yb)	E	1371.65	1658.54	1959.46	2104.19	1833.69	3177.08	2360.43	2435.44	920.162	2664.7	675.699	1111.76	675.942	NA	NA
	ON_12817	a	no	3	Far East Russia (yb)	E	1389.4	1694.59	2042.85	2163.36	1866.63	3154.57	2516.17	2581.47	908.373	NA	701.577	1139.65	666.062	NA	NA
	ON_12818	a	no	3	Far East Russia (yb)	E	1331.3	1670.81	2003.91	2099.61	1892	3189.81	2468.64	2504.7	934.948	2800.78	703.258	1147.65	697.447	NA	NA
	ON_12819	a	no	3	Far East Russia (yb)	E	1383.16	1693.7	1976.27	2157.51	1853.33	3171.54	2416.78	2450.95	944.991	2725.85	691.676	1151.12	676.202	NA	NA
	ON_12820	a	no	3	Far East Russia (yb)	E	1415.37	1671.56	2029.36	2182.06	1846.93	3243.62	2436.95	2537.48	957.218	2674.15	698.64	1139.03	688.324	NA	NA
	ON_12821	a	no	3	Far East Russia (yb)	E	1347.04	1644.15	2022.24	2154.28	1830.85	3131.46	2301.82	2392.98	914.419	2643.53	686.576	1146.53	653.067	NA	NA
	ON_12826	a	no	3	Far East Russia (yb)	E	1376.24	1702.73	2012.61	2134.2	1864.87	3196.57	2401.24	2491.25	930.606	NA	713.404	1134.67	655.041	NA	NA
	ON_12827	a	no	3	Far East Russia (yb)	E	1308.12	1629.8	1963.14	2096.43	1788.65	3082.67	2267.91	2355.77	869.39	2520.36	667.522	1094.39	692.003	NA	NA
	ON_12828	a	no	3	Far East Russia (yb)	E	1385.05	1639.63	1985.56	2057.79	1741.57	3132.99	2350.61	2436.94	899.763	2698.24	678.111	1155.11	659.996	NA	NA
	ON_12829	a	no	3	Far East Russia (yb)	E	1401.22	1653.34	2018.63	2186.32	1837.89	3216.22	2401.04	2492.96	948.198	2837.49	692.714	1130.4	678.957	NA	NA
	ON_12830	a	no	3	Far East Russia (yb)	E	1329.1	1634.47	1940.75	2047.75	1822.77	3125.24	2333.61	2399.6	899.687	NA	675.752	1110.3	679.207	NA	NA
	ON_12831	a	no	3	Far East Russia (yb)	E	1306.5	1642.69	1910.8	2053.03	1798.11	3036.04	2237.26	2283.89	890.393	2482	667.979	1084.1	643.979	NA	NA
173	ON_9877	a	no	3	Syrovice, Tschechien (o)	D	1434.76	1722.06	1967.9	2348.22	1882.61	3295.26	2437.27	2618.37	1034.05	2896.48	687.173	1144.63	630.699	450.028	600.207
93	ON_9878	a	no	3	Syrovice, Tschechien (o)	D	1422.84	1678.57	1898.69	2104.65	1777.06	3158.38	2347	2464.56	959.502	2726.14	683.16	1043.96	609.462	427.151	560.521
152	ON_9879	a	no	3	Syrovice, Tschechien (o)	D	1453.42	1778.34	2047.8	2361.02	1898.76	3352.09	2491.06	2657.9	1045.13	2941.57	718.483	1116.88	693.43	451.732	617.955
202	ON_9880	a	no	3	Syrovice, Tschechien (o)	D	1403.4	1717.23	1979.67	2290.27	1833.34	3215.74	2363.4	2596.01	968.479	2866.74	693.785	1085.92	656.596	414.378	592.347
148	ON_9881	a	no	3	Syrovice, Tschechien (o)	D	1415.65	1705.05	1966.67	2371.86	1797.36	3219.87	2334.28	2504.99	978.318	2829.53	678.021	1131.35	650.375	446.764	565.477
163	ON_9882	a	no	3	Syrovice, Tschechien (o)	D	1463.36	1771.08	2072.82	2282.29	1987.49	3358.28	2626.51	2703.79	1041.16	2964.54	702.717	1123.54	641.781	456.963	643.198
27	ON_9884	a	no	3	Syrovice, Tschechien (o)	D	1420.08	1678.87	1979.4	2275.07	1876.14	3236.01	2407.83	2586.17	977.894	2823.37	684.718	1058.09	673.137	436.989	616.346
150	ON_9885	a	no	3	Syrovice, Tschechien (o)	D	1335.73	1603.63	1849.63	2076.48	1738.12	3063.28	2211.73	2360.88	905.458	2748.05	650.917	1044.8	597.561	423.639	573.33
171	ON_9886	a	no	3	Syrovice, Tschechien (o)	D	1429.48	1729.73	2009.74	2216.62	1888.38	3249.21	2359	2559.84	994.284	2846.85	738.907	1052.88	703.154	450.541	616.056
191	ON_9887	a	no	3	Syrovice, Tschechien (o)	D	1431.68	1761.31	2010.12	2247.86	1904.77	3337.85	2420.13	2648.65	977.644	2824.68	702.934	1121.21	660.935	443.076	619.631
141	ON_9888	a	no	3	Syrovice, Tschechien (o)	D	1316.09	1640.79	1829.74	2208.7	1821.25	3029.41	2309.88	2433.37	964.409	2776.24	655.467	1029.14	611.859	414.378	592.072
61	ON_9889	a	no	3	Syrovice, Tschechien (o)	D	1416.68	1752.83	2026.33	2263.57	1855.94	3272.06	2391.25	2604.16	990.289	2910.08	727.701	1086.38	701.058	446.514	608.066
28	ON_9890	a	no	3	Syrovice, Tschechien (o)	D	1385.17	1625.83	1906.64	2127.47	1751.06	3091.68	2296.26	2456.45	985.102	2786.2	668.98	1058.57	645.466	406.468	590.365
74	ON_9892	a	no	3	Syrovice, Tschechien (o)	D	1481.36	1728.67	2019.94	2330.63	1919.26	3340.22	2528.22	2711.81	1027.27	2891.95	698.329	1121.54	672.805	445.155	615.079
51	ON_9893	a	no	3	Syrovice, Tschechien (o)	D	1310.48	1594.59	1851.09	2117.3	1748.53	3005.37	2209.05	2340.34	872.558	2531.55	655.405	1028.32	583.333	396.806	572.449
120	ON_9894	a	no	3	Syrovice, Tschechien (o)	D	1445.52	1725.3	1980.2	NA	1887.39	3308.33	2432.64	2613	1000.52	2889.25	684.777	1114.34	680.292	449.774	621.311
128	ON_9896	a	no	1	Syrovice, Tschechien (o)	D	1362.11	1721.88	2002.53	2068.68	1870.56	3277.82	2424.41	2623.33	965.072	2833.33	698.213	1046.47	633.46	452.977	584.415
116	ON_9898	a	no	3	Syrovice, Tschechien (o)	D	1442.58	1776.97	2027.57	2217.23	1919.56	3316.93	2411.75	2602.38	1018.22	2905.49	707.498	1100.48	676.404	443.511	627.607
196	ON_9899	a	no	3	Syrovice, Tschechien (o)	D	1343.72	1556.66	1863.98	2142.86	1749.53	3013.69	2139.68	2333.44	919.018	2829.99	622.665	984.181	599.222	426.271	568.229
103	ON_9900	a	no	3	Syrovice, Tschechien (o)	D	1375.93	1623.88	1893.71	2210.5	1770.48	3095.33	2226.73	2360.88	921.27	2608.21	666.682	1051.08	615.129	398.7	576.898
62	ON_9901	a	no	3	Syrovice, Tschechien (o)	D	1378.42	1685.95	1999.72	2194.4	1905.36	3289.08	2347.63	2564.08	964.059	2855.87	707.383	1072.52	602.043	477.562	611.064
56	ON_9902	a	no	3	Syrovice, Tschechien (o)	D	1376.22	1714	1995.21	2198.81	1864.91	3285.31	2437.09	2554.15	965.016	2928.71	#VALUE!	1129.35	613.61	475.247	573.763
149	ON_9905	a	no	3	Syrovice, Tschechien (o)	D	1434.71	1734.23	1999.37	2273.73	1848.03	3305.22	2524.07	2644.7	1009.07	2862.9	709.474	1084.57	660.383	432.579	604.208
78	ON_9906	a	no	3	Syrovice, Tschechien (o)	D	1226.01	1500.86	1863.06	1899.98	1558.58	2955.23	2082.18	2236.24	942.131	2505.31	644.144	981.582	544.281	360.536	464.314
121	ON_9907	a	no	3	Syrovice, Tschechien (o)	D	1389.25	1709.15	1963.45	2257.15	1878.46	3236.04	2439.55	2576.77	950.973	2890.78	698.561	1086.65	667.108	448.34	587.061
182	ON_9909	a	no	1	S-Bohemia, Tschechien (n)	C	1369.87	1666.76	1974.84	2156.86	1860.56	3220.73	2311.03	2525.24	968.479	2762.09	678.111	1066.27	618.587	469.685	588.023
47	ON_9913	a	no	3	Syrovice, Tschechien (o)	D	1448.98	1713.99	1961.58	2249.11	1928.82	3262.27	2429.02	2539.63	982.023	2820	662.197	1136.45	643.53	450.811	637.34
160	ON_9914	a	no	3	Syrovice, Tschechien (o)	D	1413.22	1720.73	1963.18	2304.35	1893.26	3219.39	2368.02	2590.65	1027.07	2873.91	698.721	1065.48	659.337	415.154	627.744
65	ON_9915	a	no	3	Syrovice, Tschechien (o)	D	1425.34	1776.34	1996.11	2317.21	1941.78	3306.76	2466.39	2685.32	1004.87	2935.34	727.477	1111.87	703.067	464.161	636.862
37	ON_9916	a	no	1	S-Bohemia, Tschechien (n)	C	1270.34	1488.29	1841.46	1963.08	1684.78	2898.07	2057.92	2194.25	855.962	2653.16	595.826	989.664	575.538	412.168	545.715
45	ON_9917	a	no	1	S-Bohemia, Tschechien (n)	C	1255.68	1549.55	1873.45	2038.52	1729.82	3084.08	2243.25	2435.25	920.507	2662.17	666.728	1003.36	571.495	387.492	563.734
131	ON_9929	a	no	1	S-Bohemia, Tschechien (n)	C	1350.16	1660.74	1960.21	2108.2	1838.91	3175.83	2254.63	2450.86	952.705	2707.58	660.463	1036.75	675.285	449.012	599.29
14	ON_9930	a	yes	1	S-Bohemia, Tschechien (n)	C	1256.96	1565.38	1783.99	2038.11	1733.89	2965.1	2135.44	2261.3	893.063	2631.5	611.503	998.835	581.085	436.96	554.988
14	ON_9930	b	yes	1	S-Bohemia, Tschechien (n)	C	1283.98	1572.13	1853.72	2042.05	1730.57	2953.02	2212.01	2343.46	896.431	2641.03	611.676	982.525	594.673	432.664	550.436
165	ON_9931	a	no	3	S-Bohemia, Tschechien (n)	C	1349.13	1661.31	1949.25	2107.09	1790.58	3144.14	2271.15	2486.89	968.636	2848	701.16	1016.74	627.866	437.407	588.838
11	ON_9933	b	yes	1	North-East Germany (f1)	B	1274.81	1595.11	1864.07	1953.88	1732.9	3035.17	2108.59	2297.32	851.63	2550.33	647.733	1033.91	633.316	430.557	548.598
129	ON_9936	a	no	1	S-Bohemia, Tschechien (n)	C	1311.11	1635.33	1903.45	2073.08	1755.84	3035.39	2318.28	2429.28	927.952	2599.13	641.892	995.74	651.493	441.447	559.448
83	ON_9938	a	no	3	S-Bohemia, Tschechien (n)	C	1303.82	1594.38	1899.02	2107.56	1753.44	3039.46	2294.93	2391.21	891.903	2651.65	655.595	1008.75	611.17	416.886	553.495
139	ON_9941	a	no	3	S-Bohemia, Tschechien (n)	C	1329.84	1578.97	1875.69	2092.64	1772.6	3085.27	2257.35	2407.18	909.91	2685.23	641.908	1032.02	617.318	369.706	555.225
146	ON_9945	a	no	1	S-Bohemia, Tschechien (n)	C	1381.19	1623.56	1963.31	2211.35	1842.54	3184.37	2324.36	2446.01	928.201	2699.86	650.211	1067.61	608.446	441.269	581.282
38	ON_9946	a	no	3	Syrovice, Tschechien (o)	D	1442.38	1722.52	2024.2	2226.93	1855.86	3247.02	2485.76	2644.61	1012.05	2987.47	684.777	1121.03	NA	NA	593.284
124	ON_9947	a	no	3	Syrovice, Tschechien (o)	D	1386.52	1655.45	1909.28	2123.42	1803.43	NA	2380.9	2500.49	960.136	2822.07	668.953	1108.25	633.92	451.553	591.481
98	ON_9948	a	no	3	Syrovice, Tschechien (o)	D	1396.98	1711.96	1971.35	2229.48	1870.94	3257.4	2412.18	2648.68	1011.13	2909.92	680.184	1115.32	631.314	445.542	598.65
213	ON_9950	a	no	3	Syrovice, Tschechien (o)	D	1226.48	1545.07	1896.67	2024.76	1703.08	3025.28	2182.45	2324.48	910.456	2650.5	644.463	998.188	577.789	405.505	532.466
63	ON_9953	a	no	3	Syrovice, Tschechien (o)	D	1337.58	1617.27	1893.7	2102.39	1802.88	3113.45	2285.58	2475.54	982.488	2750.44	692.061	1047.81	641.635	417.858	593.061
4	ON_9955	a	yes	3	S-Bohemia, Tschechien (n)	C	1320.75	1622.68	1946.14	2138.43	1826.69	3118.84	2341.48	2430.33	905.115	2703.92	680.18	1030.57	667.195	475.225	586.849
4	ON_9955	b	yes	3	S-Bohemia, Tschechien (n)	C	1329.32	1622.13	1896.55	2125.03	1842.34	3136.07	2343.09	2437.27	913.002	2717.75	679.911	994.327	656.801	476.27	584.469
216	ON_9961	a	no	1	S-Bohemia, Tschechien (n)	C	1420.06	1649.69	1957.57	2175.05	1828.92	3124.6	2364.93	2452.28	941.485	2747.88	658.309	1033.83	652.454	466.352	594.701
25	ON_9962	a	no	1	S-Bohemia, Tschechien (n)	C	1320.66	1552.56	1800.53	2013.52	1663.72	2942.25	2146.45	2317.07	907.923	2606.72	639.961	986.489	633.139	416.959	546.172
168	ON_9963	a	no	1	S-Bohemia, Tschechien (n)	C	1250.04	1597.16	1848.76	2135.06	1771.24	3085.8	2290.82	2361.33	919.096	2625.56	637.642	1044.6	640.357	441.378	573.33
59	ON_9998	a	no	1	S-Bohemia, Tschechien (n)	C	1358.75	1667.53	1941.58	2122.41	1797.44	3193.95	2413.21	2487.88	946.043	2767.88	698.202	1086.14	657.072	439.334	592.805
36	ON_9999	a	no	1	S-Bohemia, Tschechien (n)	C	1270.46	1552.67	1796.44	1988.77	1740.99	2928.05	2166.72	2295.25	885.303	2545.14	630.631	971.555	613.295	443.785	561.24
3	ON_10634	a	yes	1	North-East Germany (f1)	B	1479.92	1835.77	2153.23	2223.04	1959.3	3536.38	2576.61	2786.25	1057.17	3099.5	778.362	1114.45	717.322	510.949	628.771
11	ON_9933	a	yes	1	North-East Germany (f1)	B	1289.42	1602.17	1845.35	1919.9	1738.88	3027.15	2117.51	2294.39	848.357	2551.91	648.899	1007.81	632.5	430.274	550.806
15	ON_10734	a	yes	3	North-East Germany (f1)	B	1348.81	1644.45	1841.07	2231.79	1797.32	3154.57	2318.05	2414.83	981.938	2752.43	660	1051.84	642.524	409.916	612.19
